# Exploiting epistasis to perturb the evolution of antibiotic resistance

**DOI:** 10.1101/738252

**Authors:** Marta Lukačišinová, Booshini Fernando, Tobias Bollenbach

## Abstract

New ways of curbing the ability of bacteria to evolve spontaneous resistance could mitigate the looming antibiotic resistance crisis. Progress toward this goal requires a comprehensive understanding of the key factors that contribute to resistance evolvability. Here, we present a systematic approach to identify cellular functions that affect the evolvability of resistance. Using a robotic lab-evolution platform that keeps population size and selection pressure under tight control for hundreds of *Escherichia coli* populations evolving in parallel, we quantified the effects of a genome-wide selection of pre-existing gene deletions on resistance evolution. Initial resistance of strains with gene deletions differed by more than tenfold but converged toward a hard upper bound for resistance during the evolution experiment, reflecting a global pattern of diminishing returns epistasis. We identified specific cellular functions that drastically curtail the evolvability of resistance; beyond DNA repair, these include membrane transport, LPS biosynthesis, and chaperones. Perturbations of efflux pumps prevented resistance evolution completely or forced evolution on inferior mutational paths, not explored in the wild type. We show that strong negative epistasis generally underlies these phenomena. The identified functions provide new targets for adjuvants tailored to block evolutionary paths to resistance when combined with antibiotics.
