## Supplementary material for "Exploiting epistasis to perturb the evolution of antibiotic resistance": Data S1

### Sheet: Mutations in ancestors
deletion strain	position	mutation	annotation	gene(s)	description
acrA	1986174	G→A	A42V (GCG→GTG)	pgsA ←	phosphatidylglycerophosphate synthetase
	2400257	IS5 (+) +4 bp	intergenic (‑137/‑780)	lrhA ← / → alaA	transcriptional repressor of flagellar, motility and chemotaxis genes/valine‑pyruvate aminotransferase 2
acrB	446838	T→A	K77* (AAG→TAG)	cyoA ←	cytochrome o ubiquinol oxidase subunit II
	1972899	IS5 (+) +4 bp	intergenic (‑445/‑332)	flhD ← / → uspC	flagellar class II regulon transcriptional activator, with FlhC/universal stress protein
	2062113	G→A	intergenic (‑213/‑3)	yoeH ← / → yoeA	pseudogene, CP4‑44 putative prophage remnant;Phage or Prophage Related/CP4‑44 prophage; putative disrupted hemin or colicin receptor;Phage or Prophage Related; interrupted by IS2 and C‑terminal deletion
acrR	no mutations
astC	170650	C→A	M240I (ATG→ATT)	hemL ←	glutamate‑1‑semialdehyde aminotransferase (aminomutase)
	2399324	A→T	L266Q (CTG→CAG)	lrhA ←	transcriptional repressor of flagellar, motility and chemotaxis genes
cspE	no mutations
decR	2719426	T→C	intergenic (‑321/+2)	kgtP ← / ← rrfG	alpha‑ketoglutarate transporter/5S ribosomal RNA of rrnG operon
	3877923	A→G	Q24R (CAG→CGG)	rnpA →	protein C5 component of RNase P
dinB	4497371–4498496	Δ34003–35128	missing coverage	[insI1]–fimE	37 genes
dnaJ	445817	A→C	L94R (CTG→CGG)	cyoB ←	cytochrome o ubiquinol oxidase subunit I
dnaK	385743	IS5 (–) +4 bp	pseudogene (37‑40/1458 nt)	yaiT →	pseudogene, autotransporter family;putative structure; Not classified; interrupted by IS3; putative flagellin structural protein
fdnH	444907	Δ12 bp	coding (1180‑1191/1992 nt)	cyoB ←	cytochrome o ubiquinol oxidase subunit I
	996669	A→G	R666R (CGA→CGG)	elfC →	putative outer membrane fimbrial subunit export usher protein
fis	2719426	T→C	intergenic (‑321/+2)	kgtP ← / ← rrfG	alpha‑ketoglutarate transporter/5S ribosomal RNA of rrnG operon
galT	442788	C→A	S125I (AGC→ATC)	cyoE ←	protoheme IX farnesyltransferase
hda	3404773	Δ257 bp		[fis]–[yhdJ]	[fis], [yhdJ]
	3751507	Δ106 bp	coding (1610‑1715/1845 nt)	selB ←	selenocysteinyl‑tRNA‑specific translation factor
hslU	442578	A→C	V195G (GTA→GGA)	cyoE ←	protoheme IX farnesyltransferase
	1437137	T→C	intergenic (‑37/‑171)	ldhA ← / → ydbH	fermentative D‑lactate dehydrogenase, NAD‑dependent/putative membrane‑anchored protein, function unknown
	1972967	IS5 (+) +4 bp	intergenic (‑513/‑264)	flhD ← / → uspC	flagellar class II regulon transcriptional activator, with FlhC/universal stress protein
kdpE	445200	C→A	E300* (GAA→TAA)	cyoB ←	cytochrome o ubiquinol oxidase subunit I
lacA	2399465	Δ7 bp	coding (650‑656/939 nt)	lrhA ←	transcriptional repressor of flagellar, motility and chemotaxis genes
lon	221121	A→G	noncoding (864/1542 nt)	rrsH →	16S ribosomal RNA of rrnH operon
	1016417	A→G	intergenic (‑42/‑177)	sulA ← / → sxy	SOS cell division inhibitor/CRP‑S‑dependent promoter expression factor
	1972762	IS5 (–) +4 bp	intergenic (‑308/‑469)	flhD ← / → uspC	flagellar class II regulon transcriptional activator, with FlhC/universal stress protein
	3888770	A→G	I400I (ATT→ATC)	purP ←	adenine permease, high affinity; adenine:H+ symporter
lpcA	1248363	T→A	L614L (CTT→CTA)	dhaR →	dhaKLM operon transcription activator
lpxM	1972748	+A :: IS5 (–) +3 bp	intergenic (‑294/‑484)	flhD ← / → uspC	flagellar class II regulon transcriptional activator, with FlhC/universal stress protein
marA	443110	T→A	N18Y (AAC→TAC)	cyoE ←	protoheme IX farnesyltransferase
	1972967	IS5 (+) +4 bp	intergenic (‑513/‑264)	flhD ← / → uspC	flagellar class II regulon transcriptional activator, with FlhC/universal stress protein
marR	no mutations
mdfA	446953	C→G	L38L (CTG→CTC)	cyoA ←	cytochrome o ubiquinol oxidase subunit II
	4532125	IS5 (–) +4 bp	coding (272‑275/597 nt)	fimE →	tyrosine recombinase/inversion of on/off regulator of fimA
mdtC	2719426	T→C	intergenic (‑321/+2)	kgtP ← / ← rrfG	alpha‑ketoglutarate transporter/5S ribosomal RNA of rrnG operon
ompF	no mutations
ompR	257772	Δ16,183 bp	IS5‑mediated	crl–[ykfC]	24 genes
	696831	Δ109 bp		[glnU]	[glnU]
	2406611	G→A	L11F (CTC→TTC)	lrhA ←	transcriptional repressor of flagellar, motility and chemotaxis genes
	2400090	G→A	L11F (CTC→TTC)	lrhA ←	transcriptional repressor of flagellar, motility and chemotaxis genes
	2719426	T→C	intergenic (‑321/+2)	kgtP ← / ← rrfG	alpha‑ketoglutarate transporter/5S ribosomal RNA of rrnG operon
	2940953	Δ1 bp	intergenic (+21/‑13)	metW → / → metV	tRNA‑Met/tRNA‑Met
	254259	Δ15408–16469bp	missing coverage	crl–[insH1]	24 genes
proQ	2400090	G→A	L11F (CTC→TTC)	lrhA ←	transcriptional repressor of flagellar, motility and chemotaxis genes
recA	240376	T→A	L116Q (CTG→CAG)	gmhA →	D‑sedoheptulose 7‑phosphate isomerase
	2719426	T→C	intergenic (‑321/+2)	kgtP ← / ← rrfG	alpha‑ketoglutarate transporter/5S ribosomal RNA of rrnG operon
rodA	661109	G→A	P221S (CCA→TCA)	mrdB ←	cell wall shape‑determining protein
rodZ	2719426	T→C	intergenic (‑321/+2)	kgtP ← / ← rrfG	alpha‑ketoglutarate transporter/5S ribosomal RNA of rrnG operon
rsuA	446613	C→A	E152* (GAA→TAA)	cyoA ←	cytochrome o ubiquinol oxidase subunit II
tatC	no mutations
tktA	1918064	C→T	W262* (TGG→TAG)	yebZ ←	inner membrane protein
	2719426	T→C	intergenic (‑321/+2)	kgtP ← / ← rrfG	alpha‑ketoglutarate transporter/5S ribosomal RNA of rrnG operon
tolC	4531989	C→T	L46F (CTT→TTT)	fimE →	tyrosine recombinase/inversion of on/off regulator of fimA
tufA	no mutations

### Sheet: TET mutations
Label	background	gene	type	amplification	promoter	loss of function?	comment
acrA-M2-1-2	acrA						no mutations
acrA-M2-1A-1	acrA	marR	del	0	0	1	(A)6→5 coding (377/435 nt)
acrA-M2-1A-1	acrA	lon	IS	0	0	1
acrA-M2-1A-1	acrA	acrS/acrE	IS	0	0	0
acrA-M2-1A-1	acrA	yhhZ	snp	0	0	0
acrA-M2-1A-2	acrA						no mutations
acrA-M3-1-1-E-B	acrA						no mutations
acrA-M3-1-3	acrA						no mutations
acrA-M3-4-2-E	acrA						no mutations
acrR-M1-1-1	acrR	pumps	amplification	3	0	0
acrR-M1-1-1	acrR	envZ	SNP	0	0	0
acrR-M1-1-2	acrR	pumps	amplification	3	0	0
acrR-M1-1-2	acrR	cyoA	SNP	0	1	0
acrR-M1-1-3	acrR	pumps	amplification	4	0	0
acrR-M1-1-3	acrR	acrS	del	0	0	1
acrR-M1-1-3	acrR	gadW	IS	0	1	0
acrR-M2-1A-1	acrR	lon	IS	0	1	1
acrR-M2-1A-1	acrR	pumps	amplification	3	0	0
acrR-M2-1A-2	acrR	marR	snp	0	0	0	A→T	D6V (GAT→GTT)
acrR-M2-1A-2	acrR	lon	IS	0	1	1
acrR-M3-1-2	acrR	pumps	amplification	5	0	0
acrR-M3-2-1	acrR	marR	del	0	1	0	Δ20 bp	intergenic (‑192/‑1)
acrR-M3-2-1	acrR	yddK	snp	0	0	0	T→G	pseudogene (390/951 nt)
acrR-M3-2-1	acrR	lon	IS	0	1	1	unclear
acrR-M3-2-1	acrR	pumps	amplification	4	0	0	nested amplification
acrR-M3-2-2	acrR	marR	del	0	0	1	Δ1 bp	coding (87/435 nt)
acrR-M3-2-2	acrR	lon	IS	0	1	1
acrR-M3-2-2	acrR	pumps	amplification	6	0	0
acrR-M3-4-1	acrR	allE	snp	0	0	0	G→A	A47V (GCG→GTG)
acrR-M3-4-1	acrR	ompF	del	0	0	1	(T)6→5	coding (691/1089 nt)
acrR-M3-4-1	acrR	eamA	snp	0	0	0	G→A	S167L (TCG→TTG
acrR-M3-4-1	acrR	lon	IS	0	1	1	unclear (70%)
astC-M2-4-1	astC	lon	IS	0	1	1
astC-M2-4-1	astC	acrR	IS	0	0	1
astC-M2-4-1	astC	marR	del	0	0	1
astC-M2-4-3	astC	lon	IS	0	1	1
astC-M2-4-3	astC	ybaO	ins	0	1	0
astC-M2-4-3	astC	marR	IS	0	0	1
cspE-M2-2-1	cspE	marR	snp	0	0	0	T→A	V84E (GTG→GAG)
cspE-M2-2-1	cspE	lon	IS	0	1	1
cspE-M2-2-1	cspE	marR	snp	0	0	0
cspE-M2-2-1	cspE	lon	IS	0	1	1
cspE-M2-2-2	cspE	marR	snp	0	0	0	T→G	L78R (CTG→CGG)
cspE-M2-2-2	cspE	lon	IS	0	1	1
cspE-M2-2-3	cspE	pumps	amplification	4	0	0
cspE-M2-2-3	cspE	lon	IS	0	1	1
cspE-M2-2-3	cspE	ybaO	snp	0	0	0
cspE-M2-2-3	cspE	marR	IS	0	0	1
dedD-M2-2-2	dedD	acrR	IS	0	0	1
dedD-M2-2-2	dedD	marR	del	0	0	1
dedD-M2-2-3	dedD	acrR	IS	0	0	1
dedD-M2-2-3	dedD	marR	snp	0	0	0
dinB-M2-1A-3	dinB	acrR	del	0	0	1	Δ5 bp	coding (422‑426/648 nt)
dinB-M2-1A-3	dinB	dtpD	IS	0	0	1	IS4 (+) +12 bp	coding (790‑801/1482 nt)
dinB-M2-1A-3	dinB	marR	snp	0	0	1	A→T	K140* (AAG→TAG)
dnaJ-M3-2-2	dnaJ	ybaO	ins	0	0	0	(GCGCCTGAA)1→2	coding (119/459 nt)
dnaJ-M3-2-2	dnaJ	marR	del	0	0	0	Δ34 bp	coding (132‑165/435 nt)
dnaJ-M3-2-2	dnaJ	lon	IS	0	1	1	unassigned (98%)
dnaJ-M3-3-1	dnaJ	marR	del	0	0	1	Δ1 bp	coding (126/435 nt)
dnaJ-M3-3-1	dnaJ	acrR	snp	0	0	0	A→G	Y49C (TAC→TGC)
dnaJ-M3-3-1	dnaJ	lon	IS	0	1	1	unassigned (95%)
dnaJ-M3-3-2	dnaJ	marR	snp	0	0	0	T→A	L33Q (CTG→CAG)
dnaJ-M3-3-2	dnaJ	lon	IS	0	1	1	unassigned (95%)
dnaJ-M3-4-1	dnaJ	ybaO	ins	0	1	0	(A)7→8	intergenic (+135/‑18)
dnaJ-M3-4-1	dnaJ	lon	IS	0	1	1	IS186 (+) +6 bp :: Δ1	intergenic (+90/‑93)
dnaJ-M3-4-1	dnaJ	marR	snp	0	0	0	C→A	R77S (CGC→AGC)
dnaJ-M3-4-1	dnaJ	pumps	amplification	2	0	0
dnaK-M1-1-1	dnaK	lon	IS	0	1	1
dnaK-M1-1-1	dnaK	marR	del	0	0	1
dnaK-M1-1-3	dnaK	lon	IS	0	1	1
dnaK-M2-1A-1	dnaK	pumps	amplification	3	0	0	nested amplification
dnaK-M2-1A-1	dnaK	lon	IS	0	1	1	unclear (60%)
dnaK-M2-1A-2	dnaK	pumps	amplification	2	0	0
dnaK-M2-1A-2	dnaK	lon	IS	0	1	1	unassigned (92%)
dnaK-M2-1A-3	dnaK	pumps	amplification	3	0	0	nested amplification
dnaK-M3-1-3	dnaK	marR	ins	0	1	0	(TATTATCCCCTGCAACTAATTACTTGCCAGGGCAA)1→2	intergenic (‑206/‑6)
dnaK-M3-1-3	dnaK	lon	IS	0	1	1	unclear
dnaK-M3-1-3	dnaK	pumps	amplification	3	0	0
dnaK-M3-2-1	dnaK	lon	IS	0	1	1	unclear (combination of IS)
dnaK-M3-2-1	dnaK	pumps	amplification	3	0	0
dnaK-M3-3-1	dnaK	marR	IS	0	0	1	IS2 (+) +5 bp	coding (81‑85/435 nt)
dnaK-M3-3-1	dnaK	lon	IS	0	1	1
dnaK-M3-3-1	dnaK	pumps	amplification	3	0	0
dnaK-M3-3-2	dnaK	lon	IS	0	1	1	unassigned(92%)
dnaK-M3-3-2	dnaK	pumps	amplification	4	0	0
dnaK-M3-3-3	dnaK	envZ	snp	0	0	0	C→G	A102P (GCG→CCG)
dnaK-M3-3-3	dnaK	lon	IS	0	1	1
dnaK-M3-3-3	dnaK	pumps	amplification	3	0	0	nested amplification
fis-M2-1A-1	fis	ompF	ins	0	1	0	(A)5→6	intergenic (‑185/+418)
fis-M2-1A-1	fis	marR	snp	0	0	0	T→G	V84G (GTG→GGG)
fis-M2-1A-1	fis	lon	IS	0	1	1	unassigned(70%)
fis-M2-1A-3	fis	ompF	ins	0	0	1	+C	coding (365/1089 nt)
fis-M2-1A-3	fis	marR	del	0	0	1	Δ1 bp	coding (71/435 nt)
fis-M2-1A-3	fis	ecpE	snp	0	0	0	C→T	V143M (GTG→ATG)
fis-M2-1A-3	fis	lon	IS	0	1	1	unassigned(93%)
fis-M2-1A-3	fis	pumps	amplification	2	0	0	nested?
fis-M3-1-1	fis	lon	snp	0	0	0	A→T	D445V (GAT→GTT)
fis-M3-1-1	fis	ars	snp	0	0	0	G→A	G58R (GGG→AGG)
fis-M3-1-1	fis	marR	snp	0	0	0	G→T	G69V (GGA→GTA)
fis-M3-1-1	fis	ybaO	ins	0	1	0	(A)7→8	intergenic (+135/‑18)
fis-M3-1-1	fis	pumps	amplification	2	0	0
fis-M3-1-2	fis	ybaO	ins	0	0	0	(GCGCCTGAA)1→2	coding (119/459 nt)
fis-M3-1-2	fis	marR	snp	0	0	1	C→T	Q117* (CAG→TAG)
fis-M3-1-2	fis	pumps	amplification	2	0	0	nested amplification
fis-M3-1-2	fis	lon	IS	0	1	1	0.95
fis-M3-2-3	fis	marR	snp	0	0	0	T→C	F8L (TTC→CTC)
fis-M3-2-3	fis	lon	snp	0	0	0	T→C	S368P (TCC→CCC)
fis-M3-2-3	fis	several	amplification	0	0	0	elsewhere??
fis-M3-3-1	fis	rssB	IS	0	0	1	IS1 (–) +9 bp	coding (640‑648/1014 nt)
fis-M3-3-1	fis	pumps	amplification	3	0	0
fis-M3-3-1	fis	several	amplification	2	0	0	elsewhere??
fis-M3-3-1	fis	wbbI	IS	0	0	1	unassigned(97%)
fis-M3-3-3	fis	marR	snp	0	0	0	T→A	V84E (GTG→GAG)
fis-M3-3-3	fis	sdiA	IS	0	1	0
fis-M3-3-3	fis	pumps	amplification	3	0	0
fis-M3-4-3	fis	sdiA	IS	0	1	0	IS5 (+) +4 bp	intergenic (‑60/+167)
fis-M3-4-3	fis	several	amplification	2	0	0	elsewhere??
galT-M3-1-1	galT	acrR	snp	0	0	0	A→C	Q26P (CAG→CCG)
galT-M3-1-1	galT	marR	snp	0	0	0	G→A	R77H (CGC→CAC)
galT-M3-1-1	galT	lon	IS	0	1	1	unassigned (90%)
galT-M3-1-2	galT	ybaO	ins	0	0	0	(GCGCCTGAA)1→2	coding (119/459 nt)
galT-M3-1-2	galT	safA	snp	0	1	0	A→G	intergenic (‑109/+139)
galT-M3-1-2	galT	marR	snp	0	0	0	A→G	N89D (AAC→GAC)
galT-M3-1-2	galT	lon	IS	0	0	0	unassigned(95%)
galT-M3-1-2	galT	acrR	IS	0	0	0	unassigned(73%)
galT-M3-3-2	galT	marR	del	0	0	0	Δ3 bp	coding (206‑208/435 nt)
galT-M3-3-2	galT	ybaO	ins	0	1	0	(A)7→8	intergenic (+135/‑18)
galT-M3-3-2	galT	lon	IS	0	1	1
galT-M3-3-2	galT	pumps	amplification	2	0	0
galT-M3-3-3	galT	acrR	IS	0	0	1
galT-M3-3-3	galT	marR	IS	0	1	0
galT-M3-3-3	galT	lon	IS	0	1	1
galT-M3-4-2	galT	ybaO	snp	0	0	0
galT-M3-4-2	galT	marR	del	0	0	1
galT-M3-4-2	galT	lon	IS	0	1	1
galT-M3-4-2	galT	pumps	amplification	2	0	0
hslU-M2-2-1	hslU	acrR	IS	0	0	1
hslU-M2-2-1	hslU	marR	snp	0	0	0
hslU-M2-2-1	hslU	lon	IS	0	1	1
hslU-M2-2-2	hslU	acrR	IS	0	0	1
hslU-M2-2-2	hslU	lon	IS	0	1	1
hslU-M2-2-3	hslU	acrR	IS	0	0	1
hslU-M2-2-3	hslU	marR	snp	0	0	0
hslU-M2-2-3	hslU	dgoK	snp	0	0	0
hslU-M2-2-3	hslU	lon	IS	0	1	1
hslU-M3-1-1	hslU	ompF	snp	0	0	1
hslU-M3-1-1	hslU	lon	IS	0	1	1
hslU-M3-1-1	hslU	pumps	amplification	3	0	0
hslU-M3-1-2	hslU	marR	snp	0	0	0
hslU-M3-1-2	hslU	lon	IS	0	1	1
hslU-M3-1-2	hslU	acrR	IS	0	0	1	unassigned
hslU-M3-3-2	hslU	marR	del	0	1	0
hslU-M3-3-2	hslU	envZ	snp	0	0	0
hslU-M3-3-2	hslU	lon	IS	0	1	1
hslU-M3-4-2	hslU	marR	del	0	0	1
hslU-M3-4-2	hslU	lon	IS	0	0	0
htpG-M2-2-1	htpG	ybaO	del	0	0	1
htpG-M2-2-1	htpG	marR	snp	0	0	0
htpG-M2-2-1	htpG	lon	IS	0	1	1
htpG-M2-2-1	htpG	pumps	amplification	2	0	0
htpG-M2-2-2	htpG	ybaO	ins	0	0	0
htpG-M2-2-2	htpG	acrR	IS	0	0	1
htpG-M2-2-2	htpG	marR	snp	0	0	1
htpG-M2-2-3	htpG	ybaO	ins	0	0	0	(GCGCCTGAA)1→2	coding (119/459 nt)
htpG-M2-2-3	htpG	marR	snp	0	0	0	IS5 (–) +4 bp	coding (217‑220/648 nt)
htpG-M2-2-3	htpG	lon	IS	0	1	1	G→A	W83* (TGG→TAG)
htpG-M3-2-2	htpG	ybaO	snp	0	0	0
htpG-M3-2-2	htpG	marR	snp	0	0	0
htpG-M3-2-2	htpG	acrR	IS	0	0	1
htpG-M3-3-2	htpG	pumps	amplification	5	0	0	(GCGCCTGAA)1→2	coding (119/459 nt)
htpG-M3-3-2	htpG	ybaO	ins	0	0	0
htpG-M3-3-2	htpG	marR	ins	0	1	0
htpG-M3-3-2	htpG	lon	IS	0	1	1
htpG-M3-4-1	htpG	lon	snp	0	0	0	(TATTATCCCCTGCAACTAATTACTTGCCAGGGCAA)1→2	intergenic (‑206/‑6)
htpG-M3-4-1	htpG	acrR	IS	0	0	1	unassigned
htpG-M3-4-1	htpG	marR	snp	0	0	0
htpG-M3-4-2	htpG	ybaO	ins	0	0	0
htpG-M3-4-2	htpG	marR	snp	0	0	0
htpG-M3-4-2	htpG	lon	IS	0	0	0
htpG-M3-4-2	htpG	pumps	amplification	5	0	0
kdpE-M2-2-1	kdpE	pumps	amplification	2	0	0
kdpE-M2-2-1	kdpE	lon	IS	0	1	1
kdpE-M2-2-1	kdpE	acrR	IS	0	0	1
kdpE-M2-2-1	kdpE	marR	IS	0	0	1
kdpE-M2-2-2	kdpE	pumps	amplification	2	0	0
kdpE-M2-2-2	kdpE	lon	IS	0	1	1
kdpE-M2-2-2	kdpE	marR	snp	0	0	1
kdpE-M2-2-3	kdpE	ybaO	del	0	0	0
kdpE-M2-2-3	kdpE	acrR	IS	0	0	1
kdpE-M2-2-3	kdpE	marR	snp	0	0	1
lacA-M2-1-1	lacA	lon	IS	0	1	1
lacA-M2-1-1	lacA	ybaO	ins	0	0	1
lacA-M2-1-1	lacA	acrR	IS	0	0	1
lacA-M2-1-1	lacA	renD	snp	0	0	0
lacA-M2-1-1	lacA	marR	IS	0	0	1
lacA-M2-2-1	lacA	lon	IS	0	1	1
lacA-M2-2-1	lacA	ybaO	ins	0	0	0
lacA-M2-2-1	lacA	acrR	IS	0	0	1
lacA-M2-2-1	lacA	ycjX	snp	0	0	0
lacA-M2-2-1	lacA	marR	snp	0	0	1
lacA-M2-2-2	lacA	pumps	amplification	5	0	0
lacA-M2-2-2	lacA	lon	IS	0	1	1
lacA-M2-2-2	lacA	ybaO	snp	0	0	0
lacA-M2-2-2	lacA	marR	snp	0	0	1
lacA-M2-3-1	lacA	pumps	amplification	3	0	0
lacA-M2-3-1	lacA	lon	IS	0	1	1
lacA-M2-3-1	lacA	ybaO	ins	0	0	0
lacA-M2-3-1	lacA	marR	del	0	1	0
lacA-M2-3-2	lacA	pumps	amplification	3	0	0
lacA-M2-3-2	lacA	lon	IS	0	1	1
lacA-M2-3-2	lacA	ybaO	ins	0	1	0
lacA-M2-3-2	lacA	marR	del	0	0	1
lacA-M3-1-3	lacA	lon	snp	0	0	0	C→A	A381E (GCG→GAG)
lacA-M3-1-3	lacA	marR	del	0	0	1	Δ1 bp	coding (121/435 nt)
lacA-M3-1-3	lacA	ybaO	snp	0	0	0	A→C	T18P (ACC→CCC)
lacA-M3-1-3	lacA	pumps	amplification	3	0	0
lacA-M3-2-2	lacA	ompF	IS	0	0	1	IS1 (+) +8 bp	coding (12‑19/1089 nt)
lacA-M3-2-2	lacA	acrR	IS	0	0	1	IS5 (+) +4 bp	coding (217‑220/648 nt)
lacA-M3-2-2	lacA	marR	ins	0	1	0	(TACTTGCCAGGGCAACTAAT)1→2	intergenic (‑211/‑1)
lacA-M3-2-2	lacA	lon	IS	0	1	1	unassigned(95%)
lacA-M3-2-2	lacA	dsrB	IS	0	0	1	unassigned(90%)
lacA-M3-2-3	lacA	acrR	IS	0	0	1	IS5 (–) +4 bp	coding (217‑220/648 nt)
lacA-M3-2-3	lacA	ybaO	ins	0	1	0	(A)7→8	intergenic (+135/‑18)
lacA-M3-2-3	lacA	marR	snp	0	0	0	G→C	V66L (GTC→CTC)
lacA-M3-2-3	lacA	lon	IS	0	1	1	unassigned(90%)
lacA-M3-3-1	lacA	acrR	IS	0	0	1	IS1 (+) +9 bp	coding (265‑273/648 nt)
lacA-M3-3-1	lacA	marR	del	0	0	1	Δ1 bp	coding (59/435 nt)
lacA-M3-3-1	lacA	lon	IS	0	1	1	unassigned(90%)
lacA-M3-4-1	lacA	marR	ins	0	0	0	(TATTATCCCCTGCAACTAATTACTTGCCAGGGCAA)1→2	intergenic (‑206/‑6)
lacA-M3-4-1	lacA	ybaO	snp	0	0	0	A→C	T33P (ACC→CCC)
lacA-M3-4-1	lacA	lon	IS	0	1	1	0.9
lacA-M3-4-2	lacA	acrR	snp	0	0	0	C→A	A9E (GCG→GAG)
lacA-M3-4-2	lacA	ybaO	ins	0	0	1	(AGCGCCTGAAACGGCTGGA)1→2	coding (128/459 nt)
lacA-M3-4-2	lacA	marR	snp	0	0	1	G→T	E10* (GAA→TAA)
lacA-M3-4-2	lacA	lon	IS	0	1	1	0.92
lacA-M3-4-3	lacA	ybaO	ins	0	0	0	(GCGCCTGAA)1→2	coding (119/459 nt)
lacA-M3-4-3	lacA	marR	snp	0	0	0	A→G	K44E (AAG→GAG)
lacA-M3-4-3	lacA	yjcF	snp	0	0	1	C→T	W353* (TGG→TAG)
lacA-M3-4-3	lacA	lon	IS	0	1	1	0.9
lacA-M3-4-3	lacA	pumps	amplification	3	0	0
lon-M2-2-1	lon	marR	snp	0	0	1	G→A	M1V (GTG→GTA) †
lon-M2-2-1	lon	acrR	snp	0	0	0	C→A	T5N (ACC→AAC)
lon-M2-2-2	lon	acrR	IS	0	0	1	IS30 (–) +2 bp :: Δ2	coding (463‑464/648 nt)
lon-M3-1-2	lon	ybaO	ins	0	1	0	(A)7→8	intergenic (+135/‑18)
lon-M3-1-2	lon	ssuE	IS	0	1	0	IS1 (–) +8 bp	intergenic (‑75/‑274)
lon-M3-1-2	lon	acrR	snp	0	0	0	G→T	W178C (TGG→TGT)
lon-M3-1-2	lon	marR	IS	0	0	1	unassigned(93%)
lon-M3-2-2	lon	marR	del	0	1	0	Δ20 bp	intergenic (‑180/‑13)
lon-M3-2-2	lon	ybaO	snp	0	0	0	A→C	T18P (ACC→CCC)
lon-M3-2-3	lon	marR	snp	0	0	1	C→A	C47* (TGC→TGA)
lon-M3-2-3	lon	ybaO	ins	0	0	0	(GCGCCTGAA)1→2	coding (119/459 nt)
lon-M3-2-3	lon	acrR	ins	0	0	1	+T	coding (71/648 nt)
lon-M3-3-3	lon	ybaO	ins	0	0	0	(GCGCCTGAA)1→2	coding (119/459 nt
lon-M3-3-3	lon	marR	IS	0	0	1	unassigned(95%)
lon-M3-3-3	lon	pumps	amplification	2	0	0
lon-M3-4-2	lon	acrR	IS	0	0	1	Δ2 :: IS30 (+) +2 bp	coding (463‑464/648 nt)
lon-M3-4-2	lon	marR	snp	0	0	0	G→T	R16L (CGC→CTC)
lon-M3-4-2	lon	ybaO	snp	0	0	0	A→C	T33P (ACC→CCC)
lpcA-M2-1A-1	lpcA	several	amplification	2	0	0	insH1-arcB	has tolC
lpcA-M2-1A-2	lpcA	rpoB	snp	0	0	0	C→A	A543E (GCA→GAA)
lpcA-M3-1-1	lpcA	marR	del	0	0	1	Δ5 bp	coding (155‑159/435 nt)
lpcA-M3-1-1	lpcA	acrR	IS	0	0	1	IS5 (–) +4 bp	coding (265‑268/648 nt)
lpcA-M3-1-1	lpcA	ybjE	snp	0	1	0	A→C	intergenic (‑342/+153)
lpcA-M3-1-1	lpcA	lpxT	IS	0	0	0	unassigned(90%)
lpcA-M3-2-1	lpcA	marR	del	0	0	1	Δ5 bp	coding (140‑144/435 nt)
lpcA-M3-2-1	lpcA	dedA	snp	0	0	1	A→T	L61* (TTG→TAG)
lpcA-M3-2-1	lpcA	acrR	IS	0	0	1	unassigned(50%)
lpcA-M3-3-1	lpcA	acrS	snp	0	1	0	C→T	intergenic (‑105/‑294)
lpcA-M3-3-1	lpcA	marR	snp	0	0	0	G→T	R94L (CGC→CTC)
lpcA-M3-3-1	lpcA	lpxT	IS	0	0	1	unassigned(90%)
lpcA-M3-4-2	lpcA	marR	del	0	0	1	Δ15 bp	coding (207‑221/435 nt)
lpcA-M3-4-2	lpcA	acrR	IS	0	0	1	IS5 (–) +4 bp	coding (217‑220/648 nt)
lpcA-M3-4-2	lpcA	intergenic	snp	0	0	0	G→T	intergenic (+47/+11)
lpcA-M3-4-2	lpcA	lpxT	snp	0	0	1	C→T	R218* (CGA→TGA)
lpxM-M3-1-1	lpxM	ybaO	ins	0	0	1	(A)6→7	coding (178/459 nt)
lpxM-M3-1-1	lpxM	marR	ins	0	0	1	(ATGACAA)1→2	coding (278/435 nt)
lpxM-M3-1-1	lpxM	lon	snp	0	0	0	T→G	I391S (ATC→AGC)
lpxM-M3-1-1	lpxM	acrR	snp	0	0	0	A→C	I62L (ATC→CTC)
lpxM-M3-1-2	lpxM	marR	del	0	0	1	Δ2 bp	coding (90‑91/435 nt)
lpxM-M3-1-2	lpxM	ybaO	snp	0	0	1	G→T	E102* (GAA→TAA)
lpxM-M3-1-2	lpxM	lon	IS	0	1	1	unassigned
lpxM-M3-1-2	lpxM	pumps	amplification	2	0	0
lpxM-M3-2-2	lpxM	ybaO	ins	0	1	0
lpxM-M3-2-2	lpxM	marR	snp	0	0	1
lpxM-M3-2-2	lpxM	lon	IS	0	1	1
lpxM-M3-2-2	lpxM	pumps	amplification	2	0	0
lpxM-M3-2-3	lpxM	ybaO	ins	0	1	0
lpxM-M3-2-3	lpxM	marR	snp	0	0	1
lpxM-M3-2-3	lpxM	lon	IS	0	1	1
lpxM-M3-3-1	lpxM	marR	IS	0	0	1
lpxM-M3-3-1	lpxM	acrR	IS	0	0	1
lpxM-M3-3-1	lpxM	lon	IS	0	1	1
lpxM-M3-3-2	lpxM	lon	IS	0	1	1
lpxM-M3-3-2	lpxM	marR	IS	0	1	0
lpxM-M3-4-1	lpxM	marR	snp	0	0	1
lpxM-M3-4-3	lpxM	ybaO	ins	0	0	0
lpxM-M3-4-3	lpxM	marR	snp	0	0	0
lpxM-M3-4-3	lpxM	lon	IS	0	1	1
lpxM-M3-4-3	lpxM	pumps	amplification	2	0	0
marA-M3-1-2	marA	envZ	snp	0	0	0
marA-M3-1-2	marA	soxR	snp	0	0	1
marA-M3-1-2	marA	lon	IS	0	1	1
marA-M3-1-2	marA	pumps	amplification	2	0	0
marA-M3-1-3	marA	pumps	amplification	3	0	0
marA-M3-2-3	marA	crp	snp	0	0	0
marA-M3-2-3	marA	pumps	amplification	3	0	0
marA-M3-3-3	marA	ompR	snp	0	0	0
marA-M3-3-3	marA	soxR	snp	0	0	0
marA-M3-3-3	marA	lon	IS	0	1	1
marA-M3-4-1	marA	ompF	IS	0	0	1
marA-M3-4-1	marA	soxR	snp	0	0	0
marA-M3-4-2	marA	livK	snp	0	1	0
marA-M3-4-2	marA	soxR	snp	0	0	0
marR-M2-1-1	marR	pumps	amplification	6	0	0
marR-M2-1-1	marR	lon	IS	0	1	1
marR-M2-1-1	marR	fadD	snp	0	1	0
marR-M2-1-1	marR	argA	snp	0	1	0
marR-M2-1-2	marR	lon	IS	0	1	1
marR-M2-1-2	marR	acrB	snp	0	0	0
marR-M2-1-2	marR	acrR	IS	0	0	1
marR-M2-1-3	marR	pumps	amplification	3	0	0
marR-M2-1-3	marR	lon	IS	0	1	1
marR-M3-1-1	marR	ybaO	ins	0	0	1
marR-M3-1-1	marR	lon	IS	0	1	1
marR-M3-1-1	marR	pumps	amplification	6	0	0
marR-M3-1-2	marR	yeaK	snp	0	0	0
marR-M3-1-2	marR	lon	IS	0	1	1
marR-M3-2-1	marR	ybaO	snp	0	0	0
marR-M3-2-1	marR	acrR	snp	0	0	0
marR-M3-2-1	marR	lon	IS	0	1	1
marR-M3-2-1	marR	pumps	amplification	2	0	0
marR-M3-3-1	marR	ybaO	snp	0	0	0
marR-M3-3-1	marR	lon	IS	0	1	1
marR-M3-3-1	marR	pumps	amplification	5	0	0
marR-M3-3-2	marR	ybaO	ins	0	1	0
marR-M3-3-2	marR	acrR	IS	0	0	1
marR-M3-3-2	marR	lon	IS	0	1	1
marR-M3-4-3	marR	ybaO	snp	0	0	0
marR-M3-4-3	marR	lon	IS	0	1	1
marR-M3-4-3	marR	pumps	amplification	6	0	0
mdtC-M2-2-3	mdtC	marR	snp	0	0	1
mdtC-M2-2-3	mdtC	lon	IS	0	0	0
mdtC-M2-2-3	mdtC	pumps	amplification	2	0	0
mdtC-M3-1-1	mdtC	ybaO	snp	0	0	0
mdtC-M3-1-1	mdtC	marR	ins	0	0	1
mdtC-M3-1-1	mdtC	hflK	snp	0	1	0
mdtC-M3-1-1	mdtC	lon	IS	0	1	1
mdtC-M3-1-3	mdtC	ybaO	snp	0	0	0
mdtC-M3-1-3	mdtC	acrR	IS	0	0	0
mdtC-M3-1-3	mdtC	lon	IS	0	0	0	unassigned (60%)
mdtC-M3-2-1	mdtC	acrR	IS	0	0	1
mdtC-M3-2-1	mdtC	rpoA	snp	0	0	0
mdtC-M3-2-1	mdtC	lon	IS	0	1	1
mdtC-M3-2-2	mdtC	lon	IS	0	1	1
mdtC-M3-2-2	mdtC	pumps	amplification	3	0	0
mdtC-M3-3-2	mdtC	lon	IS	0	1	1
mdtC-M3-3-2	mdtC	marR	IS	0	1	0
mdtC-M3-4-3	mdtC	lit	ins	0	1	0
mdtC-M3-4-3	mdtC	marR	del	0	1	0
mdtC-M3-4-3	mdtC	lon	IS	0	1	1
mdtC-M3-4-3	mdtC	acrR	IS	0	0	1
ompF-M3-1-1	ompF	rrsH	snp	0	1	0
ompF-M3-1-1	ompF	ybaO	ins	0	1	0
ompF-M3-1-1	ompF	marR	snp	0	0	0
ompF-M3-1-1	ompF	lon	IS	0	1	1
ompF-M3-1-1	ompF	pumps	amplification	4	0	0
ompF-M3-1-3	ompF	ybaO	ins	0	1	0
ompF-M3-1-3	ompF	marR	snp	0	0	0
ompF-M3-1-3	ompF	lon	IS	0	1	1
ompF-M3-1-3	ompF	pumps	amplification	2	0	0
ompF-M3-3-1	ompF	soxR	del	0	1	0
ompF-M3-3-1	ompF	lon	IS	0	1	1
ompF-M3-4-2	ompF	ybaO	snp	0	0	0
ompF-M3-4-2	ompF	treA	snp	0	0	0
ompF-M3-4-2	ompF	lon	IS	0	1	1
ompF-M3-4-2	ompF	pumps	amplification	3	0	0
ompR-M2-3-2	ompR	lon	IS	0	1	1
ompR-M2-3-2	ompR	acrR	IS	0	0	1
ompR-M2-3-2	ompR	marR	snp	0	0	0
ompR-M2-3-3	ompR	acrR	IS	0	0	1
ompR-M2-3-3	ompR	marR	del	0	0	1
parent-M1-1-1	parent	lon	IS	0	1	1
parent-M1-1-1	parent	ybaO	ins	0	0	1
parent-M1-1-1	parent	marR	del	0	0	1
parent-M1-1-2	parent	pumps	amplification	2	0	0
parent-M1-1-2	parent	lon	IS	0	1	1
parent-M1-1-2	parent	ydeO	snp	0	0	0
parent-M1-1-2	parent	marR	snp	0	0	1
parent-M1-1-3	parent	pumps	amplification	3	0	0
parent-M1-1-3	parent	lon	IS	0	1	1
parent-M1-1-3	parent	marR	unclear	0	1	0
parent-M1-1-4	parent	lon	IS	0	1	1
parent-M1-1-4	parent	acrR	IS	0	0	1
parent-M1-1-4	parent	marR	del	0	0	1
parent-M1-1-5	parent	marR	snp	0	0	1
recA-M1-1-1	recA
recA-M1-1-2	recA
recA-M1-1-3	recA
recA-M2-1A-1	recA	acrR	IS	0	0	1	IS5 (–) +4 bp	coding (217‑220/648 nt)
recA-M2-1A-1	recA	lon	IS	0	1	1	unassigned
recA-M2-1A-2	recA	soxR	snp	0	0	0	G→T	D137Y (GAC→TAC)
recA-M2-1A-2	recA	lon	IS	0	1	1	unassigned
recA-M3-1-1	recA	lon	del	0	0	1
recA-M3-1-1	recA	acrR	del	0	0	1
recA-M3-1-1	recA	marR	IS	0	1	0
recA-M3-1-2	recA	lon	snp	0	0	1
recA-M3-1-2	recA	acrR	snp	0	0	0
recA-M3-3-1	recA	marR	snp	0	0	0
recA-M3-4-3	recA
tatC-M2-2-1	tatC	bamA	snp	0	0	0
tatC-M2-2-1	tatC	acrR	IS	0	0	1
tatC-M2-2-1	tatC	allC	snp	0	0	0
tatC-M2-2-1	tatC	rpoA	snp	0	0	0
tatC-M2-2-2	tatC	acrR	IS	0	0	1
tatC-M2-2-2	tatC	ompF	IS	0	0	1
tatC-M2-2-2	tatC	marR	snp	0	0	0
tatC-M3-2-3	tatC	acrR	IS	0	0	1
tatC-M3-2-3	tatC	marR	ins	0	0	1
tatC-M3-3-3	tatC	acrR	IS	0	0	1
tatC-M3-3-3	tatC	marR	del	0	0	1
tatC-M3-3-3	tatC	yihU	snp	0	0	0
tatC-M3-4-1	tatC	acrR	IS	0	0	1
tatC-M3-4-1	tatC	nmpC	del	0	0	1
tatC-M3-4-1	tatC	marR	snp	0	0	0
tatC-M3-4-1	tatC	lon	IS	0	1	1
tktA-M2-3-1	tktA	pumps	amplification	2	0	0
tktA-M2-3-1	tktA	marR	del	0	0	1
tktA-M2-3-1	tktA	crp	snp	0	0	0
tktA-M2-3-3	tktA	acrR	IS	0	0	1
tktA-M2-3-3	tktA	marR	ins	0	0	1
tolC-M2-1-1	tolC	yhdJ	snp	0	1	0
tolC-M2-1-2	tolC
tolC-M2-1A-1	tolC	yhdJ	snp	0	1	0
tolC-M2-1A-2	tolC			0	0	0
tolC-M3-1-1-E	tolC			0	0	0
tolC-M3-2-1-E	tolC			0	0	0
tolC-M3-2-2	tolC			0	0	0
tolC-M3-4-1	tolC			0	0	0
tolC-M3-4-3-E	tolC			0	0	0
tufA-M2-4-1	tufA	acrR	IS	0	0	1
tufA-M2-4-1	tufA	ompF	ins	0	0	1
tufA-M2-4-1	tufA	marR	ins	0	0	1
tufA-M2-4-3	tufA	pumps	amplification	4	0	0
tufA-M2-4-3	tufA	lon	IS	0	1	1
tufA-M2-4-3	tufA	marR	IS	0	0	1
ybaO-M3-1-2	ybaO	marR	del	0	0	1	Δ1 bp	coding (285/435 nt)
ybaO-M3-1-2	ybaO	lon	IS	0	1	1	unassigned(92%)
ybaO-M3-1-2	ybaO	pumps	amplification	3	0	0	nested
ybaO-M3-1-3	ybaO	marR	snp	0	0	0	G→A	G116S (GGC→AGC)
ybaO-M3-1-3	ybaO	lon	IS	0	1	1
ybaO-M3-1-3	ybaO	pumps	amplification	6	0	0
ybaO-M3-2-1	ybaO	acrR	IS	0	0	1	IS1 (+) +9 bp	coding (265‑273/648 nt)
ybaO-M3-2-1	ybaO	marR	ins	0	1	0	(TACTTGCCAGGGCAACTAAT)1→2	intergenic (‑211/‑1)
ybaO-M3-2-1	ybaO	lon	IS	0	1	1	unassigned(90%)
ybaO-M3-2-1	ybaO	pumps	amplification	2	0	0
ybaO-M3-3-2	ybaO	marR	snp	0	0	0	T→G	L33R (CTG→CGG)
ybaO-M3-3-2	ybaO	pumps	amplification	3	0	0
ybaO-M3-3-3	ybaO	marR	snp	0	0	0	G→A	G69E (GGA→GAA)
ybaO-M3-3-3	ybaO	lon	IS	0	1	1	unassigned(96%)
ybaO-M3-3-3	ybaO	pumps	amplification	3	0	0
ybaO-M3-4-1	ybaO	marR	ins	0	0	0	57 bp x 2	duplication
ybaO-M3-4-1	ybaO	lon	IS	0	1	1
ybaO-M3-4-1	ybaO	pumps	amplification	5	0	0

### Sheet: CHL mutations
Label	background	gene	type	amplification	promoter	loss of function?	comment	comment2
acrA4-1-3-E	acrA						no mutations
acrB4-3-1-E	acrB						no mutations
acrB4-3-2-E	acrB						no mutations
acrB4-3-2	acrB	several	amp	2	0	0	mdfA
acrB4-3-3-E	acrB						no mutations
acrR4-1-1	acrR	several	amp	3	0	0	acrAB
acrR4-1-2	acrR	several	amp	4	0	0	acrAB
		gyrB	snp	0	0	0	C410G (TGC→GGC)
		rpoC	snp	0	0	0	R1140S (CGC→AGC)
astC4-4-2	astC	marR	del	0	0	1	Δ1 bp	coding (243/435 nt)
		cyaA	snp	0	0	0
astC4-4-5	astC	lpxK	snp	0	0	0
		marR	snp	0	0	1	Q121* (CAA→TAA)
cmr4-1-1	cmr	acrR	IS	0	0	1	IS1 (+) +8 bp	coding (526‑533/648 nt)
		marR	ins	0	1	0	(TACTTGCCAGGGCAACTAAT)1→2	intergenic (‑211/‑1)
cmr4-1-2	cmr	acrB	snp	0	0	0	G570S (GGC→AGC)
		acrR	IS	0	0	1	IS5 (+) +4 bp	coding (217‑220/648 nt)
		nagA	snp	0	0	0	E161A (GAA→GCA)
		marR	del	0	0	1	Δ1 bp	coding (44/435 nt)
cmr4-1-3-E	cmr	marR	snp	0	0	0	R73H (CGT→CAT)
cspE4-2-1	cspE	acrB	snp	0	0	0	S630T (TCC→ACC)
		acrR	snp	0	0	0	L174P (CTG→CCG)
		marR	snp	0	0	0	G69E (GGA→GAA)
cspE4-2-2	cspE	acrR	snp	0	0	0	R13S (CGC→AGC)
		marR	snp	0	0	0	W83G (TGG→GGG)
		several	amp	3	0	0	mdfA
cspE4-2-3	cspE	acrB	snp	0	0	0	Q369L (CAG->CTG)
		mdfA	snp	0	1	0	intergenic (‑273/‑12)
		marR	snp	0	0	1	Q117* (CAG→TAG)
dinB4-1-2	dinB	marR	snp	0	0	0	T39A (ACC→GCC)
dnaK4-1-1	dnaK	marR	del	0	0	1	Δ106 bp	coding (255‑360/435 nt)
		several	amp	2	0	0	insN-mhpC?
dnaK4-1-2	dnaK	several	amp	12	0	0	mdfA
		rrsA	snp	0	0	0	T→G	noncoding (1537/1542 nt)
		yjbI	snp	0	0	0	T→C	pseudogene (61/75 nt)
galT4-2-1	galT	acrB	snp	0	0	0	F136V (TTC→GTC)
		acrR	IS	0	0	0	unclear
		marR	snp	0	0	0	V45E (GTG→GAG)
galT4-2-2	galT	ycbK	snp	0	0	0	R74H (CGC→CAC)
		marR	snp	0	0	1	W83* (TGG→TAG)
galT4-2-3	galT	acrR	IS	0	0	1	IS5 (–) +4 bp	coding (217‑220/648 nt)
		marR	snp	0	0	1	S65* (TCG→TAG)
		several	amp	6	0	0	mdfA-nfsA
lacA4-1-1	lacA	acrR	IS	0	0	1	IS5 (–) +4 bp	coding (217‑220/648 nt)
		chiP	snp	0	0	0	A92A (GCT→GCG)
		marR	snp	0	0	1	M1V (GTG→GTT) †
		several	amp	17	0	0	mdfA
		several	amp	2	0	0	insN-mhpC?
lacA4-1-2	lacA	acrR	IS	0	0	1	IS1 (–) +9 bp	coding (337‑345/648 nt)
		marR	snp	0	0	0	T101I (ACC→ATC)
		lon	IS	0	1	0	unclear
lacA4-2-1	lacA	marR	snp	0	0	0	V84E (GTG→GAG)
		acrR	IS	0	0	0	unclear
		several	amp	2	0	0	insN-mhpC?
lacA4-2-2	lacA	acrR	IS	0	0	1	IS5 (–) +4 bp	coding (217‑220/648 nt)
		marR	snp	0	0	1	Q113* (CAA→TAA)
		ydjL	del	0	0	1	Δ1 bp	coding (108/1077 nt)
		yhiM	snp	0	0	0	S141N (AGC→AAC)
		mdfA	IS	0	1	0	unclear
		several	amp	2	0	0	insN-mhpC
lacA4-4-1	lacA	acrR	IS	0	0	1	IS1 (–) +8 bp	coding (362‑369/648 nt
		marR	snp	0	0	0	D92E (GAC→GAG)
		lon	IS	0	1	0	unclear
lacA4-4-2	lacA	marR	snp	0	0	0	T101I (ACC→ATC)
		lon	IS	0	1	0	unclear
		several	amp	2	0	0	acrAB
lacA4-4-3	lacA	acrR	snp	0	0	0	L86P (CTC→CCC)
		marR	snp	0	0	0	G69E (GGA→GAA)
		mdfA	IS	0	1	0	unclear
		yeaR	IS	0	0	0	unclear
		several	amp	3	0	0	insN-mhpC?
lon4-2-1	lon	rrsH	snp	0	0	0	A→G	noncoding (864/1542 nt)
		acrR	snp	0	0	0	L174Q (CTG→CAG)
		mdfA	IS	0	1	0	unclear
		marR	IS	0	0	0	unclear
lon4-2-2	lon	acrR	del	0	0	1	(G)5→4	coding (85/648 nt)
		marR	snp	0	0	0	D6V (GAT→GTT)
		mdfA	IS	0	1	0	unclear
		several	amp	5	0	0	mdfA
lon4-2-3	lon	rrsH	snp	0	0	0	A→G	noncoding (864/1542 nt)
		mrdA	snp	0	0	0	Q150P (CAG→CCG)
		soxR	snp	0	0	0	G143D (GGT→GAT)
		mdfA	IS	0	1	0	unclear
		several	amp	2	0	0	mdfA
lpcA4-1-1	lpcA	marR	ins	0	0	1	(ATTACCGCGGCACAGTTTAA)1→2	coding (131/435 nt)
		lpxT	del	0	0	0	(T)5→4	coding (540/714 nt)
		acrR	IS	0	0	1	unclear
lpcA4-1-2-E	lpcA						no mutations
lpcA4-1-3-E	lpcA	marR	snp	0	0	0
lpxM4-1-1	lpxM	acrR	IS	0	0	1	IS5 (+) +4 bp	coding (217‑220/648 nt)
		marR	snp	0	0	1	Q117* (CAG→TAG)
lpxM4-1-2	lpxM	acrR	IS	0	0	1	IS5 (–) +4 bp	coding (217‑220/648 nt)
		marR	snp	0	0	1	Q23P (CAG→CCG)
		mdfA	IS	0	1	0	unclear
lpxM4-1-3-E	lpxM						no mutations
marA4-4-1	marA	several	amp	2	0	0	acrAB
		acrR	IS	0	0	1	IS5 (–) +4 bp coding (265‑268/648 nt)
		fis	del	0	0	1	Δ18 bp	coding (262‑279/297 nt)
marA4-4-2	marA	acrR	del	0	0	0	Δ1 bp	coding (545/648 nt)
		several	amp	2	0	0	acrAB
ppiD4-1-1	ppiD	acrB	snp	0	0	0	T329S (ACC→AGC)
		acrR	snp	0	0	0	S33L (TCG→TTG)
		marR	IS	0	0	0	IS2 (+) +5 bp	coding (48‑52/435 nt)
		lon	IS	0	1	0	unclear
		several	amp	4	0	0	hipA
ppiD4-1-3	ppiD	acrR	del	0	0	1	Δ1 bp	coding (469/648 nt)
		marR	del	0	0	1	Δ150 bp	coding (85‑234/435 nt)
		mdfA	IS	0	1	0	unclear
proQ4-2-2	proQ	acrB	snp	0	0	0	G288A (GGT→GCT)
		mdfA	snp	0	1	0	A→G	intergenic (‑247/‑38)
		marR	IS	0	0	0	IS2 (+) +5 bp	coding (81‑85/435 nt)
		lptG	snp	0	0	0	L146P (CTC→CCC)
proQ4-2-3	proQ	acrR	IS	0	0	1	IS1 (+) +9 bp	coding (52‑60/648 nt)
		opgG	del	0	0	0	Δ1 bp	coding (1152/1536 nt)
		marR	ins	0	0	0	(ACTGGTAAAACTTACCACCGGCGGCGCGGCAATATG)1→2	coding (323/435 nt)
		frlA	IS	0	0	0	unclear
recA4-1-1	recA	ahpF	snp	0	0	0	T343A (ACC→GCC)
		marR	snp	0	0	0	D67G (GAC→GGC)
		lon	IS	0	1	0	unclear
recA4-1-3	recA	marR	snp	0	0	0	D76V (GAT→GTT)
		mdfA	IS	0	1	0	unclear
		lon	IS	0	0	0	unclear
rfaG4-1-1	rfaG	acrB	snp	0	0	0	W634C (TGG→TGT)
		acrR	IS	0	0	1	IS1 (+) +8 bp	coding (452‑459/648 nt)
		marR	snp	0	0	0	A→C	T72P (ACC→CCC)
		mtfA	snp	0	0	0	S260S (TCG→TCC)
rfaG4-1-2	rfaG	acrB	snp	0	0	0	V139F (GTT→TTT)
		acrR	snp	0	0	0	I62L (ATC→CTC)
		marR	snp	0	0	0	L46H (CTC→CAC)
rfaG4-1-3	rfaG	acrR	snp	0	0	0	A9P (GCG→CCG)
		marR	del	0	0	0	Δ18 bp	coding (113‑130/435 nt)
		intergenic	ins	0	0	0	(T)5→6	intergenic (+34/+22)	asnV → / ← ldtA
sodB4-1-1	sodB	marR	snp	0	0	0	E131V (GAA→GTA)
		acrR	IS	0	0	0	unclear
		mdfA	IS	0	1	0	unclear
sodB4-1-2	sodB	acrB	snp	0	0	0	A371T (GCC→ACC)
		acrR	IS	0	0	1	IS5 (+) +3 bp :: +C	coding (266‑268/648 nt)
		marR	snp	0	0	1	E122* (GAA→TAA)
		mdfA	IS	0	1	0	unclear
		several	amp	2	0	0	mdf?
sodB4-1-3	sodB	acrR	snp	0	0	0	L34Q (CTG→CAG)
		mdfA	snp	0	1	0	G→A	intergenic (‑259/‑26)
		marR	ins	0	0	1	(AGAAAGATCGCCTGCTTAAC)1→2	coding (90/435 nt)
		mdfA	IS	0	1	0	unclear
rplA4-4-1	rplA	acrR	IS	0	0	1	IS5 (–) +4 bp	coding (217‑220/648 nt)
		marR	del	0	0	1	Δ10 bp	coding (105‑114/435 nt)
		several	amp	2	0	0	unclear
rplA4-4-3	rplA	acrR	snp	0	1	0	A→G	intergenic (‑95/‑47)
		marR	del	0	1	0	Δ20 bp	intergenic (‑192/‑1)
		menC	snp	0	0	1	C→T	W66* (TGG→TAG)
		rpoA	snp	0	0	0	G→C	L290V (CTT→GTT)
tatC4-2-1	tatC	mdfA	IS	0	1	0	unclear
tatC4-2-2	tatC	acrR	IS	0	0	1	IS5 (+) +4 bp	coding (217‑220/648 nt)
		marR	snp	0	0	1	Q117* (CAG→TAG)
tolC4-1-2	tolC	mdfA	IS	0	1	0	unclear
		mdfA	del	0	1	0	Δ12 bp	intergenic (‑245/‑29)
tolC4-1-2-E	tolC						no mutations
tolC4-1-1	tolC	mdfA	IS	0	1	0	unclear
